# SREBP1 activation contributes to fatty acid accumulations in necroptosis

**DOI:** 10.1101/2022.08.22.504843

**Authors:** Daniel Lu, Laura R. Parisi, Omer Gokcumen, G. Ekin Atilla-Gokcumen

**Affiliations:** Department of Chemistry, University at Buffalo, The State University of New York (SUNY), Buffalo, NY 14260, USA; Department of Biological Sciences, University at Buffalo, The State University of New York (SUNY), Buffalo, NY 14260, USA

## Abstract

Necroptosis is a type of programmed cell death. It is characterized by membrane permeabilization and is associated with a strong inflammatory response due to the release of intracellular components due to compromised membrane integrity. We recently showed that the accumulation of very long chain fatty acids (VLCFAs) contributes to membrane permeabilization during necroptosis. However, the mechanisms that result in the accumulation of these cytotoxic lipids remain unknown. Using comparative transcriptomics, we found that sterol regulatory element-binding protein 1 (SREBP1) is activated and that its downstream gene targets result in the accumulation of VLCFAs during necroptosis. We demonstrated that activation of SREBP1 during necroptosis exacerbates cell death. On the contrary, inactivation of SREBP1 reversed the accumulation of VLCFAs, and restored cell death and membrane permeabilization during necroptosis. Collectively, our results highlight a role for SREBP1 in regulating lipid changes during necroptosis and suggest SREBP1 as a potential target for therapeutics to reduce membrane permeabilization during necroptosis.
