## Supplemental Table 2 for "SREBP1 activation contributes to fatty acid accumulations in necroptosis"

### Sheet: lipid related genes 
genes	C1LP	C2LP	C3LP	N1LP	N2LP	N3LP	hgnc_symbol	description	N_log2FoldChange	N_pvalue	N_padj
ENSG00000157184	758	776	725	508	588	538	CPT2	carnitine palmitoyltransferase 2 [Source:HGNC Symbol;Acc:2330]	-0.474206	3e-07	5.95e-06
ENSG00000060642	517	476	494	317	354	346	PIGV	phosphatidylinositol glycan anchor biosynthesis, class V [Source:HGNC Symbol;Acc:26031]	-0.55884	3.53e-06	5.91e-05
ENSG00000151093	254	264	264	151	163	145	OXSM	3-oxoacyl-ACP synthase, mitochondrial [Source:HGNC Symbol;Acc:26063]	-0.832622	2.97e-11	9.37e-10
ENSG00000119927	550	554	519	297	328	269	GPAM	glycerol-3-phosphate acyltransferase, mitochondrial [Source:HGNC Symbol;Acc:24865]	-0.906439	6.56e-09	1.63e-07
ENSG00000005469	174	153	150	86	107	64	CROT	carnitine O-octanoyltransferase [Source:HGNC Symbol;Acc:2366]	-1.03777	5.65e-05	0.000718318
ENSG00000172893	3617	3690	3843	4387	4699	4945	DHCR7	7-dehydrocholesterol reductase [Source:HGNC Symbol;Acc:2860]	0.346447	0.0013094	0.0109904
ENSG00000086696	590	561	595	429	411	408	HSD17B2	hydroxysteroid (17-beta) dehydrogenase 2 [Source:HGNC Symbol;Acc:5211]	-0.44798	0.00166396	0.0134136
ENSG00000144959	1173	1178	1257	1996	2103	2022	NCEH1	neutral cholesterol ester hydrolase 1 [Source:HGNC Symbol;Acc:29260]	0.72355	7.77e-20	4.33e-18
ENSG00000134240	142	116	115	62	86	78	HMGCS2	3-hydroxy-3-methylglutaryl-CoA synthase 2 (mitochondrial) [Source:HGNC Symbol;Acc:5008]	-0.825793	0.00708758	0.0435791
ENSG00000113161	4365	4149	4307	6762	6785	6375	HMGCR	3-hydroxy-3-methylglutaryl-CoA reductase [Source:HGNC Symbol;Acc:5006]	0.599748	0.000356264	0.00366199
ENSG00000198189	918	880	974	712	746	682	HSD17B11	hydroxysteroid (17-beta) dehydrogenase 11 [Source:HGNC Symbol;Acc:22960]	-0.411934	0.00568724	0.0364106
ENSG00000112972	3265	3503	3014	10735	10354	9938	HMGCS1	3-hydroxy-3-methylglutaryl-CoA synthase 1 (soluble) [Source:HGNC Symbol;Acc:5007]	1.61874	1.42e-14	5.72e-13
ENSG00000103160	557	551	539	331	377	312	HSDL1	hydroxysteroid dehydrogenase like 1 [Source:HGNC Symbol;Acc:16475]	-0.761531	5.79e-14	2.22e-12
ENSG00000148377	0	0	0	0	5	6	IDI2	isopentenyl-diphosphate delta isomerase 2 [Source:HGNC Symbol;Acc:23487]	4.47102	0.00247572	0.0186111
ENSG00000130164	2901	3060	3217	14072	13781	14447	LDLR	low density lipoprotein receptor [Source:HGNC Symbol;Acc:6547]	2.23998	3.64e-99	1.01e-96
ENSG00000108786	52	54	83	22	27	37	HSD17B1	hydroxysteroid (17-beta) dehydrogenase 1 [Source:HGNC Symbol;Acc:5210]	-1.11182	6.11e-05	0.000769271
ENSG00000104549	10005	9349	9770	14475	14990	14802	SQLE	squalene epoxidase [Source:HGNC Symbol;Acc:11279]	0.595311	2.12e-13	7.82e-12
ENSG00000167508	393	501	486	602	693	731	MVD	mevalonate (diphospho) decarboxylase [Source:HGNC Symbol;Acc:7529]	0.570004	0.0019838	0.0154507
ENSG00000186480	2497	2613	2701	7119	7065	6295	INSIG1	insulin induced gene 1 [Source:HGNC Symbol;Acc:6083]	1.34308	4.31e-48	5.41e-46
ENSG00000105699	2516	2899	2860	4049	4443	4574	LSR	lipolysis stimulated lipoprotein receptor [Source:HGNC Symbol;Acc:29572]	0.681303	8.21e-06	0.000128759
ENSG00000125629	327	410	428	229	222	232	INSIG2	insulin induced gene 2 [Source:HGNC Symbol;Acc:20452]	-0.8241	0.00126146	0.0106493
ENSG00000172831	567	544	562	459	457	447	CES2	carboxylesterase 2 [Source:HGNC Symbol;Acc:1864]	-0.276207	0.00275086	0.0202657
ENSG00000058866	66	60	75	37	51	37	DGKG	diacylglycerol kinase, gamma 90kDa [Source:HGNC Symbol;Acc:2853]	-0.653323	0.00400351	0.0275091
ENSG00000077044	695	781	778	1068	953	1059	DGKD	diacylglycerol kinase, delta 130kDa [Source:HGNC Symbol;Acc:2851]	0.480073	1.42e-06	2.54e-05
ENSG00000102780	923	986	843	1212	1103	1128	DGKH	diacylglycerol kinase, eta [Source:HGNC Symbol;Acc:2854]	0.339841	0.00134902	0.0112432
ENSG00000204147	377	362	377	269	298	190	ASAH2B	N-acylsphingosine amidohydrolase (non-lysosomal ceramidase) 2B [Source:HGNC Symbol;Acc:23456]	-0.653789	0.00750703	0.045713
ENSG00000197142	6976	6489	6324	7965	8565	8335	ACSL5	acyl-CoA synthetase long-chain family member 5 [Source:HGNC Symbol;Acc:16526]	0.331252	1.85e-08	4.33e-07
ENSG00000152642	262	261	261	199	242	190	GPD1L	glycerol-3-phosphate dehydrogenase 1-like [Source:HGNC Symbol;Acc:28956]	-0.378983	0.00192799	0.015105
ENSG00000103150	258	235	241	144	154	149	MLYCD	malonyl-CoA decarboxylase [Source:HGNC Symbol;Acc:7150]	-0.744672	2.93e-08	6.7e-07
ENSG00000121897	220	191	206	134	131	120	LIAS	lipoic acid synthetase [Source:HGNC Symbol;Acc:16429]	-0.71128	1.31e-07	2.72e-06
ENSG00000169710	3700	5499	5246	8569	8457	8810	FASN	fatty acid synthase [Source:HGNC Symbol;Acc:3594]	0.873475	4.14e-07	8.09e-06
ENSG00000161533	3262	2990	2896	5338	5071	4989	ACOX1	acyl-CoA oxidase 1, palmitoyl [Source:HGNC Symbol;Acc:119]	0.741763	8.9e-29	7e-27
ENSG00000221968	272	299	307	407	377	450	FADS3	fatty acid desaturase 3 [Source:HGNC Symbol;Acc:3576]	0.526237	0.000267497	0.00286982
ENSG00000066322	2769	2692	2746	3507	3788	3756	ELOVL1	ELOVL fatty acid elongase 1 [Source:HGNC Symbol;Acc:14418]	0.444611	1.31e-07	2.73e-06
ENSG00000158669	1380	1434	1317	1720	1714	1696	AGPAT6	1-acylglycerol-3-phosphate O-acyltransferase 6 [Source:HGNC Symbol;Acc:20880]	0.322522	2.96e-07	5.89e-06
ENSG00000138678	766	782	684	1429	1370	1459	AGPAT9	1-acylglycerol-3-phosphate O-acyltransferase 9 [Source:HGNC Symbol;Acc:28157]	0.909295	2.68e-15	1.14e-13
ENSG00000124181	509	442	433	364	359	380	PLCG1	phospholipase C, gamma 1 [Source:HGNC Symbol;Acc:9065]	-0.311865	0.00114047	0.00978932
ENSG00000105499	10	4	0	22	22	20	PLA2G4C	phospholipase A2, group IVC (cytosolic, calcium-independent) [Source:HGNC Symbol;Acc:9037]	2.18389	3.4e-06	5.71e-05
ENSG00000006007	3380	3301	3246	2844	2964	2991	GDE1	glycerophosphodiester phosphodiesterase 1 [Source:HGNC Symbol;Acc:29644]	-0.175032	0.00183737	0.0145697
ENSG00000138193	314	309	239	390	375	374	PLCE1	phospholipase C, epsilon 1 [Source:HGNC Symbol;Acc:17175]	0.381558	0.0031158	0.0223968
ENSG00000101670	2365	2212	2374	5568	5376	5241	LIPG	lipase, endothelial [Source:HGNC Symbol;Acc:6623]	1.21639	9.63e-92	2.5e-89
ENSG00000075651	311	281	320	188	197	168	PLD1	phospholipase D1, phosphatidylcholine-specific [Source:HGNC Symbol;Acc:9067]	-0.738623	4.66e-06	7.64e-05
ENSG00000137055	1578	1537	1460	1191	1194	1142	PLAA	phospholipase A2-activating protein [Source:HGNC Symbol;Acc:9043]	-0.399236	0.00166383	0.0134136
ENSG00000134324	386	380	398	663	595	665	LPIN1	lipin 1 [Source:HGNC Symbol;Acc:13345]	0.747784	1.07e-19	5.97e-18
ENSG00000135245	511	480	539	208	262	224	HILPDA	hypoxia inducible lipid droplet-associated [Source:HGNC Symbol;Acc:28859]	-1.13436	3.08e-15	1.31e-13
ENSG00000167676	120	138	99	194	208	166	PLIN4	perilipin 4 [Source:HGNC Symbol;Acc:29393]	0.686037	9.45e-05	0.00114204
ENSG00000147475	725	717	732	607	607	589	ERLIN2	ER lipid raft associated 2 [Source:HGNC Symbol;Acc:1356]	-0.284162	2.63e-06	4.51e-05
ENSG00000107566	1291	1155	1062	930	933	930	ERLIN1	ER lipid raft associated 1 [Source:HGNC Symbol;Acc:16947]	-0.334687	0.000510259	0.00497496
ENSG00000161647	68	61	73	108	89	111	MPP3	membrane protein, palmitoylated 3 (MAGUK p55 subfamily member 3) [Source:HGNC Symbol;Acc:7221]	0.667535	0.000446963	0.00444067
ENSG00000072415	858	799	833	643	608	542	MPP5	membrane protein, palmitoylated 5 (MAGUK p55 subfamily member 5) [Source:HGNC Symbol;Acc:18669]	-0.504011	0.00474798	0.0316265
ENSG00000148841	129	130	153	263	233	261	ITPRIP	inositol 1,4,5-trisphosphate receptor interacting protein [Source:HGNC Symbol;Acc:29370]	0.901662	4.01e-11	1.25e-09
ENSG00000197081	3411	3534	3302	4231	3900	4064	IGF2R	insulin-like growth factor 2 receptor [Source:HGNC Symbol;Acc:5467]	0.271161	0.000138647	0.00160448
ENSG00000163964	628	668	632	518	531	475	PIGX	phosphatidylinositol glycan anchor biosynthesis, class X [Source:HGNC Symbol;Acc:26046]	-0.388183	0.000452126	0.00448433
ENSG00000096433	5710	6172	5859	7074	7152	7544	ITPR3	inositol 1,4,5-trisphosphate receptor, type 3 [Source:HGNC Symbol;Acc:6182]	0.317837	0.000134091	0.00155555
ENSG00000113790	260	244	254	165	155	158	EHHADH	enoyl-CoA, hydratase/3-hydroxyacyl CoA dehydrogenase [Source:HGNC Symbol;Acc:3247]	-0.696342	0.000522997	0.00506189
ENSG00000261300	792	856	880	707	760	638	PIGW	phosphatidylinositol glycan anchor biosynthesis, class W [Source:HGNC Symbol;Acc:23213]	-0.342013	0.00613841	0.0386589
ENSG00000135845	666	690	691	410	448	475	PIGC	phosphatidylinositol glycan anchor biosynthesis, class C [Source:HGNC Symbol;Acc:8960]	-0.6792	1.05e-10	3.12e-09
ENSG00000171608	15	10	4	38	25	37	PIK3CD	phosphatidylinositol-4,5-bisphosphate 3-kinase, catalytic subunit delta [Source:HGNC Symbol;Acc:8977]	1.86233	7.84e-08	1.67e-06
ENSG00000183506	62	58	59	160	82	132	PI4KAP2	phosphatidylinositol 4-kinase, catalytic, alpha pseudogene 2 [Source:HGNC Symbol;Acc:33577]	1.11362	4.97e-05	0.000641591
ENSG00000145675	1989	1975	1869	1089	1076	992	PIK3R1	phosphoinositide-3-kinase, regulatory subunit 1 (alpha) [Source:HGNC Symbol;Acc:8979]	-0.949223	1.5e-12	5.24e-11
ENSG00000150995	142	149	119	202	171	204	ITPR1	inositol 1,4,5-trisphosphate receptor, type 1 [Source:HGNC Symbol;Acc:6180]	0.525287	0.000109073	0.00129792
ENSG00000107789	217	232	255	308	328	320	MINPP1	multiple inositol-polyphosphate phosphatase 1 [Source:HGNC Symbol;Acc:7102]	0.384771	0.00151425	0.0123967
ENSG00000124596	505	436	503	347	319	306	OARD1	O-acyl-ADP-ribose deacylase 1 [Source:HGNC Symbol;Acc:21257]	-0.560454	0.00344278	0.0242978
ENSG00000143772	141	164	135	66	64	85	ITPKB	inositol-trisphosphate 3-kinase B [Source:HGNC Symbol;Acc:6179]	-1.03529	6.94e-10	1.91e-08
ENSG00000086544	542	544	576	7388	7059	7900	ITPKC	inositol-trisphosphate 3-kinase C [Source:HGNC Symbol;Acc:14897]	3.75655	3.18e-209	1.88e-206
ENSG00000141720	2900	2698	2960	2227	2245	2239	PIP4K2B	phosphatidylinositol-5-phosphate 4-kinase, type II, beta [Source:HGNC Symbol;Acc:8998]	-0.34738	1.49e-07	3.07e-06
ENSG00000133056	728	765	695	469	414	451	PIK3C2B	phosphatidylinositol-4-phosphate 3-kinase, catalytic subunit type 2 beta [Source:HGNC Symbol;Acc:8972]	-0.661943	2.4e-05	0.000336951
ENSG00000143398	1829	1736	1827	2417	2465	2532	PIP5K1A	phosphatidylinositol-4-phosphate 5-kinase, type I, alpha [Source:HGNC Symbol;Acc:8994]	0.463217	3.5e-13	1.26e-11
ENSG00000068745	740	735	765	1104	1059	1125	IP6K2	inositol hexakisphosphate kinase 2 [Source:HGNC Symbol;Acc:17313]	0.577821	7.38e-19	3.91e-17
ENSG00000180263	620	615	651	1320	1130	1191	FGD6	FYVE, RhoGEF and PH domain containing 6 [Source:HGNC Symbol;Acc:21740]	0.946527	4.65e-15	1.94e-13
ENSG00000144824	112	99	92	177	188	167	PHLDB2	pleckstrin homology-like domain, family B, member 2 [Source:HGNC Symbol;Acc:29573]	0.786003	5.46e-08	1.19e-06
ENSG00000105559	152	167	169	258	294	314	PLEKHA4	pleckstrin homology domain containing, family A (phosphoinositide binding specific) member 4 [Source:HGNC Symbol;Acc:14339]	0.860191	1.46e-09	3.88e-08
ENSG00000171680	93	101	105	144	133	148	PLEKHG5	pleckstrin homology domain containing, family G (with RhoGef domain) member 5 [Source:HGNC Symbol;Acc:29105]	0.520874	0.00539586	0.0349586
ENSG00000126822	819	834	795	1407	1390	1432	PLEKHG3	pleckstrin homology domain containing, family G (with RhoGef domain) member 3 [Source:HGNC Symbol;Acc:20364]	0.827754	3.22e-17	1.52e-15
ENSG00000100558	754	727	784	1008	1065	1091	PLEK2	pleckstrin 2 [Source:HGNC Symbol;Acc:19238]	0.499336	2.61e-10	7.48e-09
ENSG00000008323	386	418	387	811	821	883	PLEKHG6	pleckstrin homology domain containing, family G (with RhoGef domain) member 6 [Source:HGNC Symbol;Acc:25562]	1.11749	1.15e-15	4.98e-14
ENSG00000176531	84	96	122	164	155	173	PHLDB3	pleckstrin homology-like domain, family B, member 3 [Source:HGNC Symbol;Acc:30499]	0.766491	7.54e-05	0.000932085
ENSG00000139289	2739	2934	2973	5372	4951	4433	PHLDA1	pleckstrin homology-like domain, family A, member 1 [Source:HGNC Symbol;Acc:8933]	0.711102	0.00114573	0.00982552
ENSG00000241839	313	333	307	663	712	627	PLEKHO2	pleckstrin homology domain containing, family O member 2 [Source:HGNC Symbol;Acc:30026]	1.06765	2.42e-26	1.73e-24
ENSG00000181649	488	697	794	1945	2244	2293	PHLDA2	pleckstrin homology-like domain, family A, member 2 [Source:HGNC Symbol;Acc:12385]	1.73237	6.81e-17	3.19e-15
ENSG00000132170	3679	3304	3555	4202	4195	4373	PPARG	peroxisome proliferator-activated receptor gamma [Source:HGNC Symbol;Acc:9236]	0.292053	4.02e-05	0.000530835
ENSG00000148840	1004	976	1006	1531	1508	1618	PPRC1	peroxisome proliferator-activated receptor gamma, coactivator-related 1 [Source:HGNC Symbol;Acc:30025]	0.673162	7.07e-19	3.75e-17
ENSG00000112033	315	278	317	851	798	853	PPARD	peroxisome proliferator-activated receptor delta [Source:HGNC Symbol;Acc:9235]	1.47766	4.93e-51	6.54e-49
ENSG00000155846	101	105	99	68	44	61	PPARGC1B	peroxisome proliferator-activated receptor gamma, coactivator 1 beta [Source:HGNC Symbol;Acc:30022]	-0.781275	2.16e-06	3.76e-05
ENSG00000186951	700	671	721	582	547	504	PPARA	peroxisome proliferator-activated receptor alpha [Source:HGNC Symbol;Acc:9232]	-0.325604	3.77e-05	0.000504265
ENSG00000163082	493	505	489	1986	1843	1816	SGPP2	sphingosine-1-phosphate phosphatase 2 [Source:HGNC Symbol;Acc:19953]	1.92002	6.17e-81	1.36e-78
ENSG00000177076	164	144	178	205	250	210	ACER2	alkaline ceramidase 2 [Source:HGNC Symbol;Acc:23675]	0.386567	0.00301439	0.0217624
ENSG00000141179	496	513	557	327	363	339	PCTP	phosphatidylcholine transfer protein [Source:HGNC Symbol;Acc:8752]	-0.661087	4.1e-08	9.13e-07
ENSG00000164023	1680	1645	1753	2756	2733	2661	SGMS2	sphingomyelin synthase 2 [Source:HGNC Symbol;Acc:28395]	0.63037	0.000257495	0.00277474
ENSG00000148154	1333	1313	1426	2660	2594	2243	UGCG	UDP-glucose ceramide glucosyltransferase [Source:HGNC Symbol;Acc:12524]	0.792602	0.000576817	0.00551323
ENSG00000104381	64	55	72	38	52	39	GDAP1	ganglioside induced differentiation associated protein 1 [Source:HGNC Symbol;Acc:15968]	-0.621802	0.00355484	0.0249063
ENSG00000054983	25	29	20	44	48	35	GALC	galactosylceramidase [Source:HGNC Symbol;Acc:4115]	0.781664	0.00750059	0.0456885
ENSG00000100422	439	438	408	326	355	339	CERK	ceramide kinase [Source:HGNC Symbol;Acc:19256]	-0.334607	0.000527511	0.00509596
ENSG00000135587	343	345	384	434	459	427	SMPD2	sphingomyelin phosphodiesterase 2, neutral membrane (neutral sphingomyelinase) [Source:HGNC Symbol;Acc:11121]	0.324518	0.0061593	0.0387647
ENSG00000166311	59	75	96	113	121	129	SMPD1	sphingomyelin phosphodiesterase 1, acid lysosomal [Source:HGNC Symbol;Acc:11120]	0.675806	0.00116479	0.0099596
ENSG00000159445	450	484	471	403	388	394	THEM4	thioesterase superfamily member 4 [Source:HGNC Symbol;Acc:17947]	-0.262977	0.00458282	0.0307426
ENSG00000130193	470	558	520	299	357	358	THEM6	thioesterase superfamily member 6 [Source:HGNC Symbol;Acc:29656]	-0.569593	0.000520218	0.00504586
ENSG00000263194	470	558	520	299	357	358	THEM6	thioesterase superfamily member 6 [Source:HGNC Symbol;Acc:29656]	-0.569593	0.000520218	0.00504586
ENSG00000257365	246	256	370	184	201	225	FNTB	farnesyltransferase, CAAX box, beta [Source:HGNC Symbol;Acc:3785]	-0.509254	0.00573	0.0366318
ENSG00000165389	249	228	284	315	310	323	SPTSSA	serine palmitoyltransferase, small subunit A [Source:HGNC Symbol;Acc:20361]	0.316835	0.00585841	0.0372306
ENSG00000136247	862	857	953	673	759	739	ZDHHC4	zinc finger, DHHC-type containing 4 [Source:HGNC Symbol;Acc:18471]	-0.328656	0.000693893	0.00644369
ENSG00000213398	14	26	16	40	33	36	LCAT	lecithin-cholesterol acyltransferase [Source:HGNC Symbol;Acc:6522]	1.00448	0.00179178	0.0142381
ENSG00000175536	34	47	70	18	22	18	LIPT2	lipoyl(octanoyl) transferase 2 (putative) [Source:HGNC Symbol;Acc:37216]	-1.42029	0.000549786	0.00528687
ENSG00000153786	1507	1515	1489	1228	1302	1290	ZDHHC7	zinc finger, DHHC-type containing 7 [Source:HGNC Symbol;Acc:18459]	-0.248686	0.000221008	0.00242011
ENSG00000196542	85	82	93	64	43	61	SPTSSB	serine palmitoyltransferase, small subunit B [Source:HGNC Symbol;Acc:24045]	-0.628579	0.00712213	0.0437206
ENSG00000006025	157	176	155	103	95	121	OSBPL7	oxysterol binding protein-like 7 [Source:HGNC Symbol;Acc:16387]	-0.547328	0.00024653	0.0026672
ENSG00000141458	1113	1161	1152	2194	2245	2399	NPC1	Niemann-Pick disease, type C1 [Source:HGNC Symbol;Acc:7897]	1.00667	8.87e-57	1.34e-54
ENSG00000084090	7356	7089	7203	6477	6558	6406	STARD7	StAR-related lipid transfer (START) domain containing 7 [Source:HGNC Symbol;Acc:18063]	-0.173301	0.000185606	0.00207563
ENSG00000116171	2269	2063	2089	1800	1878	1682	SCP2	sterol carrier protein 2 [Source:HGNC Symbol;Acc:10606]	-0.302359	0.00592325	0.0375159
ENSG00000178537	261	269	265	175	210	165	SLC25A20	solute carrier family 25 (carnitine/acylcarnitine translocase), member 20 [Source:HGNC Symbol;Acc:1421]	-0.55813	6.06e-06	9.81e-05
ENSG00000186188	1027	1070	1040	1288	1307	1315	FFAR4	free fatty acid receptor 4 [Source:HGNC Symbol;Acc:19061]	0.299967	0.000409608	0.00412965
ENSG00000184792	65	68	83	95	119	107	OSBP2	oxysterol binding protein 2 [Source:HGNC Symbol;Acc:8504]	0.565439	0.00335968	0.0238106
ENSG00000138413	3692	3437	3714	2984	3064	2854	IDH1	isocitrate dehydrogenase 1 (NADP+), soluble [Source:HGNC Symbol;Acc:5382]	-0.319706	0.00546791	0.0353409
